# Integrated cycles for urban biomass as a strategy to promote a CO_2_-neutral society – a feasibility study

**DOI:** 10.1101/2021.04.22.440727

**Authors:** Nicole Meinusch, Susanne Kramer, Oliver Körner, Jürgen Wiese, Ingolf Seick, Anita Beblek, Regine Berges, Bernhard Illenberger, Marco Illenberger, Jennifer Uebbing, Maximilian Wolf, Gunter Saake, Dirk Benndorf, Udo Reichl, Robert Heyer

## Abstract

Progressive global warming is one of the biggest challenges civilization is facing today. The establishment of a carbon dioxide (CO_2_)-neutral society based on sustainable value creation cycles is required to stop this development. The Integrated Cycles for Urban Biomass (ICU) concept is a new concept towards a CO_2_-neutral society. The integration of closed biomass cycles into residential buildings enable efficient resource utilization and avoid transport of biowaste. In this scenario, biowaste is degraded on-site into biogas that is converted into heat and electricity. The liquid fermentation residues are upgraded by nitrification processes (e.g., by a soiling^®^-process, EP3684909A1) to refined fertilizer, which can be used subsequently in house-internal gardens to produce fresh food for residents.

Whereas this scenario sounds promising, comprehensive evaluations of produced amounts of biogas and food, saved CO_2_ and costs as well as social-cultural aspects are lacking. To assess these points, a feasibility study was performed, which estimated the material and energy flows based on simulations of the biogas process and food production.

The calculations show that a residential complex with 100 persons can generate 21 % of the annual power (electrical and heat) consumption from the accumulated biowaste. The nitrogen (N) in the liquid fermentation residues enables the production of up to 6.3 t of fresh mass of lettuce per year in a 70 m^2^ professional hydroponic production area. The amount of produced lettuce corresponds to the amount of calories required to feed four persons for one year. Additionally, due to the reduction of biowaste transport and the in-house food and fertilizer production, 6 468 kg CO_2_-equivalent (CO_2_-eq) per year are saved compared to a conventional building. While the ICU concept is technically feasible, its costs are still 1.5 times higher than the revenues. However, the model predictions show that the ICU concept becomes economically feasible in case food prices further increase and ICU is implemented at larger scale, e.g.; at the district level. Finally, this study demonstrates that the ICU implementation can be a worthwile contribution towards a sustainable CO_2_-neutral society and enable to decrease the demand for agricultural land.
