## Supplementary file 3 for "Integrated cycles for urban biomass as a strategy to promote a CO_2_-neutral society – a feasibility study"

### Sheet: Tabelle1
	Heatmap for optimal fermenter size for hydrolysis fermenter
			size main
		size hydro	1.1	2.2	3.3	4.4	5.5	6.6
		0.1	8838	9424	9709	9887	10020	10110
		0.5	8907	9352	9579	9735	9833	9895
		1.1	9009	9382	9577	9728	9795	9835
		2.2		9510	9694	9776	9822	9847
		3.3			10554	10660	10730	10790
		4.4				10730	10800	10850
		5.5					10850	10890
		6.6						10930
