## Supplementary file 6 for "Integrated cycles for urban biomass as a strategy to promote a CO_2_-neutral society – a feasibility study"

### Sheet: Tabelle1
Paramter
Parameter	Kontext	Name im Bericht	Beschreibung	conventionel	ICU
D1	treatment of biowaste by anaerobic digestion | biowaste | Cutoff, U (centralized) - CH	D1	Distanz zur Biogasanlage [km]	30	0
D2	treatment of biowaste by anaerobic digestion | biowaste | Cutoff, U (centralized) - CH	D2	Distanz von der Biogasanlage zur finalen Lagerung [km}	0	0
E1	treatment of biowaste by anaerobic digestion | biowaste | Cutoff, U (centralized) - CH	E1	Elektrische Energie (Input AD plant) [kWh /kg biowaste]	0.034	0.034
EG_BG	heat and power co-generation, biogas, gas engine | electricity, high voltage | Cutoff, U (centralized- emission to low pop-density) - DE	EG_BG	Energiegehalt Biogas [kWh/Nm³]	7.5	7.5
EHD	heat and power co-generation, biogas, gas engine | electricity, high voltage | Cutoff, U (centralized- emission to low pop-density) - DE	EHD	Part of Emission to high population density	0	0
ELD	heat and power co-generation, biogas, gas engine | electricity, high voltage | Cutoff, U (centralized- emission to low pop-density) - DE	ELD	Part of Emission to low population density	1	1
EV	heat and power co-generation, biogas, gas engine | electricity, high voltage | Cutoff, U (centralized- emission to low pop-density) - DE	EV	Anteil der Wärmeenergie für den Eingenverbrauch	0.08	0.08
m_solid	treatment of biowaste by anaerobic digestion | biowaste | Cutoff, U (centralized) - CH	m_solid	Abzutransportierender Feststoff aus AD-Plant [kg/kg Biowaste]	0.22	0.22
P1	heat and power co-generation, biogas, gas engine | electricity, high voltage | Cutoff, U (centralized- emission to low pop-density) - DE	P1	Nutzungsparameter der Wärmeenergie	0	1
V_BG	treatment of biowaste by anaerobic digestion | biowaste | Cutoff, U (centralized) - CH	V_BG	Volumen (Biogas) [Nm³/ kg biowaste]	0.085	0.285
W1	treatment of biowaste by anaerobic digestion | biowaste | Cutoff, U (centralized) - CH	W1	Wasserverbrauch AD-Plant [kg / kg biowaste]	0.066	0.066
WG_el	heat and power co-generation, biogas, gas engine | electricity, high voltage | Cutoff, U (centralized- emission to low pop-density) - DE	WG_el	Wirkungsgrad (elektrisch)	0.2745	0.48
WG_th	heat and power co-generation, biogas, gas engine | electricity, high voltage | Cutoff, U (centralized- emission to low pop-density) - DE	WG_th	Wirkungsgrad (elektrisch)	0.34	0.34
Varianten
Name	Produktsystem	Anzeigen	Allokationsmethode	Fluss	Menge	Einheit	Beschreibung
conventionel	Biogasproduktion		Keine	heat, central or small-scale, other than natural gas	639.54	kWh
ICU	Biogasproduktion		Keine	heat, central or small-scale, other than natural gas	190.74	kWh
