## Supplementary file 8 for "Integrated cycles for urban biomass as a strategy to promote a CO_2_-neutral society – a feasibility study"

### Sheet: Description
Fluctuation over the year (365 days) of biomass input into Simba model
simbaFlu = fluctuation of biogenic residues
BlackwaterFlu = fluctuation of blackwater

### Sheet: SimbaFlu
Tag	Biomasse
d	kg		averrage (kg)
1	32.1		32.0698
8	32.1
15	32.1
22	32.1
29	32.1
36	32.1
43	32.1
50	32.1
57	32.1
64	32.1
71	32.1
78	32.1
85	32.1
92	32.1
99	32.1
106	32.1
113	32.1
120	32.1
127	32.1
134	32.1
141	32.1
148	32.1
155	32.1
162	32.1
169	32.1
176	32.1
183	41.3
190	41.3
197	41.3
204	41.3
211	41.3
218	41.3
225	41.3
232	41.3
239	41.3
246	41.3
253	41.3
260	41.3
267	41.3
274	41.3
281	41.3
288	0
295	0
302	30.7
309	30.7
316	30.7
323	30.7
330	30.7
337	0
344	0
351	30.7
358	30.7
365	30.7

### Sheet: BlackwaterFlu
Tag	Biomasse
d	kg
1	720
8	720
15	720
22	720
29	720
36	720
43	720
50	720
57	720
64	720
71	720
78	720
85	720
92	720
99	720
106	720
113	720
120	720
127	720
134	720
141	720
148	720
155	720
162	720
169	720
176	720
183	840
190	840
197	840
204	840
211	840
218	840
225	840
232	840
239	840
246	840
253	840
260	840
267	840
274	840
281	840
288	0
295	0
302	700
309	700
316	700
323	700
330	700
337	0
344	0
351	700
358	700
365	700
